# Genomic sequencing confirms absence of introgression despite past hybridisation between a common and a critically endangered bird and its common congener

**DOI:** 10.1101/2020.09.28.316299

**Authors:** Natalie J. Forsdick, Denise Martini, Liz Brown, Hugh B. Cross, Richard F. Maloney, Tammy E. Steeves, Michael Knapp

## Abstract

Genetic swamping resulting from interspecific hybridisation can increase extinction risk for threatened species. The development of high-throughput and reduced-representation genomic sequencing and analyses to generate large numbers of high resolution genomic markers has the potential to reveal introgression previously undetected using small numbers of genetic markers. However, few studies to date have implemented genomic tools to assess the extent of interspecific hybridisation in threatened species. Here we investigate the utility of genome-wide single nucleotide polymorphisms (SNPs) to detect introgression resulting from past interspecific hybridisation in one of the world’s rarest birds. Anthropogenic impacts have resulted in hybridisation and subsequent backcrossing of the critically endangered Aotearoa New Zealand endemic kakī (black stilts; *Himantopus novaezelandiae*) with the non-threatened self-introduced congeneric poaka (Aotearoa New Zealand population of pied stilts, *Himantopus himantopus leucocephalus*), yet genetic analyses with a limited set of microsatellite markers revealed no evidence of introgression of poaka genetic material in kakī, excluding one individual. We use genomic data for ∼63% of the wild adult kakī population to reassess the extent of introgression resulting from hybridisation between kakī and poaka. Consistent with previous genetic analyses, we detected no introgression from poaka into kakī. These collective results indicate that, for kakī, existing microsatellite markers provide a robust, cost-effective approach to detect cryptic hybrids. Further, for well-differentiated species, the use of genomic markers may not be required to detect admixed individuals.
