## Supplemental Table 1 for "Genomic sequencing confirms absence of introgression despite past hybridisation between a common and a critically endangered bird and its common congener"

### Sheet: Supplementary Table 1
Supplementary Table 1. List of kakī, pied stilts, and interspecific hybrid individuals included in genotyping-by-sequencing. Species is pre-defined by plumage morphology, as in Pierce, 1984. F = female, M = male, U = unknown sex. * = juvenile stilts with anomalous plumage, confirmed non-kakī by previous microsatellite analysis.
DNA ID	Species	Plumage node	Sex	Included in Steeves et al. 2010	Wild adult alive in 2017
DNA196	Hybrid	I/J	F	Y	N
DNA354	Hybrid	F	U	Y	N
DNA537	Hybrid	G	U	Y	N
DNA777	Hybrid	I/J	M	N	N
DNA779	Hybrid	I/J	F	N	N
DNA979	Hybrid	D1/D2	U	Y	N
DNA2094	Hybrid	A-C2*	U	N	N
DNA2097	Hybrid	A-C2*	U	N	N
DNA2113	Hybrid	A-C2*	U	N	N
DNA152	Kakī	J	M	Y	Y
DNA240	Kakī	J	M	Y	N
DNA252	Kakī	J	F	Y	N
DNA381	Kakī	J	M	Y	Y
DNA397	Kakī	J	F	Y	Y
DNA446	Kakī	J	F	Y	Y
DNA451	Kakī	J	F	Y	N
DNA452	Kakī	J	F	Y	N
DNA453	Kakī	J	M	Y	N
DNA496	Kakī	J	M	Y	Y
DNA502	Kakī	J	F	Y	Y
DNA623	Kakī	J	M	Y	Y
DNA639	Kakī	J	M	Y	N
DNA704	Kakī	J	M	N	Y
DNA746	Kakī	J	M	Y	N
DNA748	Kakī	J	F	Y	N
DNA897	Kakī	J	M	N	Y
DNA932	Kakī	J	M	N	Y
DNA1010	Kakī	J	M	N	N
DNA1044	Kakī	J	M	N	Y
DNA1049	Kakī	J	F	N	N
DNA1094	Kakī	J	F	N	Y
DNA1118	Kakī	J	M	N	Y
DNA1170	Kakī	J	U	N	Y
DNA1215	Kakī	J	F	N	N
DNA1251	Kakī	J	M	N	N
DNA1252	Kakī	J	M	N	Y
DNA1272	Kakī	J	M	N	N
DNA1306	Kakī	J	M	N	Y
DNA1312	Kakī	J	M	N	N
DNA1317	Kakī	J	F	N	Y
DNA1319	Kakī	J	M	N	Y
DNA1325	Kakī	J	M	N	N
DNA1334	Kakī	J	M	N	Y
DNA1335	Kakī	J	M	N	Y
DNA1360	Kakī	J	M	N	Y
DNA1361	Kakī	J	F	N	Y
DNA1365	Kakī	J	F	N	N
DNA1368	Kakī	J	M	N	N
DNA1370	Kakī	J	F	N	Y
DNA1376	Kakī	J	F	N	N
DNA1377	Kakī	J	M	N	N
DNA1388	Kakī	J	M	N	Y
DNA1407	Kakī	J	F	N	N
DNA1409	Kakī	J	F	N	Y
DNA1410	Kakī	J	M	N	Y
DNA1417	Kakī	J	M	N	Y
DNA1421	Kakī	J	M	N	N
DNA1425	Kakī	J	M	N	Y
DNA1427	Kakī	J	M	N	Y
DNA1429	Kakī	J	M	N	N
DNA1433	Kakī	J	M	N	N
DNA1434	Kakī	J	M	N	Y
DNA1438	Kakī	J	F	N	N
DNA1446	Kakī	J	M	N	N
DNA1454	Kakī	J	F	N	Y
DNA1455	Kakī	J	M	N	Y
DNA1464	Kakī	J	M	N	N
DNA1471	Kakī	J	F	N	Y
DNA1479	Kakī	J	M	N	N
DNA1483	Kakī	J	F	N	Y
DNA1484	Kakī	J	F	N	Y
DNA1494	Kakī	J	F	N	Y
DNA1496	Kakī	J	F	N	N
DNA1498	Kakī	J	F	N	N
DNA1510	Kakī	J	F	N	N
DNA1511	Kakī	J	M	N	N
DNA1512	Kakī	J	F	N	Y
DNA1517	Kakī	J	F	N	N
DNA1520	Kakī	J	F	N	N
DNA1524	Kakī	J	M	N	Y
DNA1525	Kakī	J	M	N	N
DNA1528	Kakī	J	M	N	N
DNA1529	Kakī	J	M	N	N
DNA1530	Kakī	J	M	N	N
DNA1538	Kakī	J	M	N	Y
DNA1539	Kakī	J	M	N	N
DNA1540	Kakī	J	F	N	N
DNA1543	Kakī	J	F	N	N
DNA1554	Kakī	J	F	N	Y
DNA1555	Kakī	J	M	N	N
DNA1556	Kakī	J	F	N	Y
DNA1558	Kakī	J	F	N	Y
DNA1560	Kakī	J	M	N	N
DNA1561	Kakī	J	F	N	N
DNA1562	Kakī	J	M	N	N
DNA1565	Kakī	J	M	N	N
DNA1574	Kakī	J	M	N	N
DNA1577	Kakī	J	M	N	Y
DNA1578	Kakī	J	F	N	N
DNA1579	Kakī	J	M	N	Y
DNA1582	Kakī	J	M	N	Y
DNA1583	Kakī	J	M	N	Y
DNA1600	Kakī	J	M	N	N
DNA1608	Kakī	J	M	N	Y
DNA1612	Kakī	J	M	N	N
DNA1620	Kakī	J	M	N	Y
DNA1625	Kakī	J	F	N	N
DNA1636	Kakī	J	M	N	Y
DNA1643	Kakī	J	F	N	N
DNA1651	Kakī	J	M	N	Y
DNA1652	Kakī	J	F	N	Y
DNA1654	Kakī	J	F	N	Y
DNA1658	Kakī	J	F	N	Y
DNA1659	Kakī	J	F	N	N
DNA1661	Kakī	J	F	N	N
DNA1662	Kakī	J	M	N	Y
DNA1666	Kakī	J	F	N	N
DNA1668	Kakī	J	M	N	N
DNA1669	Kakī	J	F	N	Y
DNA1671	Kakī	J	M	N	Y
DNA1682	Kakī	J	M	N	N
DNA1683	Kakī	J	M	N	Y
DNA1691	Kakī	J	F	N	Y
DNA1694	Kakī	J	F	N	N
DNA1697	Kakī	J	F	N	Y
DNA1699	Kakī	J	M	N	Y
DNA1702	Kakī	J	M	N	Y
DNA1703	Kakī	J	F	N	N
DNA1706	Kakī	J	M	N	N
DNA1707	Kakī	J	F	N	Y
DNA1709	Kakī	J	F	N	Y
DNA1715	Kakī	J	F	N	Y
DNA1716	Kakī	J	M	N	Y
DNA1717	Kakī	J	M	N	N
DNA1719	Kakī	J	F	N	N
DNA1722	Kakī	J	F	N	Y
DNA1724	Kakī	J	F	N	Y
DNA1914	Kakī	J	F	N	N
DNA1929	Kakī	J	F	N	N
DNA268	Pied stilt	A-C2	U	Y	N
B40279	Pied stilt	B	F	N	N
B50004	Pied stilt	B	F	N	N
B60406	Pied stilt	A	F	N	N
B60480	Pied stilt	A	M	N	N
Poaka1	Pied stilt	C1/C2	U	N	N
GBSNEG1	Negative control
GBSNEG2	Negative control
GBSNEG3	Negative control
GBSNEG4	Negative control
DNA1409	Kakī positive control
DNA1510	Kakī positive control
DNA1511	Kakī positive control
