## Supplemental Table 2 for "Genomic sequencing confirms absence of introgression despite past hybridisation between a common and a critically endangered bird and its common congener"

### Sheet: Supplementary Table 2
Supplementary Table 2. Data relating to genotyping-by-sequencing of kakī, pied stilts, and interspecific hybrid individuals. Sequencing IDs were those given during bioinformatic processing. DNA concentrations based on Nanodrop quality checks and subsequent sequencing outputs are listed, along with data relating to sequence processing and mapping to the kakī and Australian pied stilt reference gen…
DNA ID	DNA concentration (ng/ul)	Sequencing ID	Sequence barcode	Total reads produced	Total cleaned reads	Total cleaned reads mapped to kakī genome	Total cleaned reads mapped to Australian pied stilt genome
DNA196	217.9	SQ0683_CCHB8ANXX_s_1_17fq	TGCTTAA	885041	579483	512225	467587
DNA354	309.7	SQ0683_CCHB8ANXX_s_1_10fq	ACCGTGA	1622917	1045283	923693	835074
DNA537	24	SQ0683_CCHB8ANXX_s_1_136fq	CCACCTGCA	568830	400442	362008	331211
DNA777	67.3	SQ0683_CCHB8ANXX_s_1_137fq	CCTACGACA	1021176	736495	675217	613346
DNA779	82.3	SQ0683_CCHB8ANXX_s_1_144fq	ACCGATACA	905800	641590	588707	532092
DNA979	30.9	SQ0683_CCHB8ANXX_s_1_124fq	GAATCACG	655103	415877	371099	335117
DNA2094	181.5	SQ0683_CCHB8ANXX_s_1_25fq	GAGTGCT	2868667	1988571	1768507	1621521
DNA2097	90	SQ0683_CCHB8ANXX_s_1_149fq	GTGTGCGCA	861055	624431	583610	536260
DNA2113	16.3	SQ0683_CCHB8ANXX_s_1_101fq	ATTGTCG	1241464	882416	806697	741811
DNA152	17.2	SQ0683_CCHB8ANXX_s_1_127fq	TTCTAAGA	513609	322054	267955	238843
DNA240	283.8	SQ0683_CCHB8ANXX_s_1_93fq	CCTAAGTAA	53523	36995	32539	29700
DNA252	153	SQ0683_CCHB8ANXX_s_1_108fq	CCATTAG	3737668	950673	807516	717558
DNA381	297.2	SQ0683_CCHB8ANXX_s_1_32fq	ACTAGTG	2214515	1470507	1300621	1183397
DNA397	272.2	SQ0683_CCHB8ANXX_s_1_41fq	CCACTGCA	2288202	1482586	1272029	1143144
DNA446	251.2	SQ0683_CCHB8ANXX_s_1_53fq	TGGAGGCG	2514289	1635285	1394633	1254690
DNA451	561.6	SQ0683_CCHB8ANXX_s_1_118fq	CCTTGACA	859191	594634	537243	481526
DNA452	286.7	SQ0683_CCHB8ANXX_s_1_34fq	ACACTACG	3083369	2047038	1777660	1615756
DNA453	182.7	SQ0683_CCHB8ANXX_s_1_65fq	AACATCGCA	2212193	1522993	1364592	1243444
DNA496	88.3	SQ0683_CCHB8ANXX_s_1_122fq	TTGGATCA	789508	551766	506603	457101
DNA502	52	SQ0683_CCHB8ANXX_s_1_129fq	CTTCGTAG	373449	263621	244353	221207
DNA623	51.8	SQ0683_CCHB8ANXX_s_1_102fq	TAACACG	1429058	1019557	928864	842179
DNA639	62.2	SQ0683_CCHB8ANXX_s_1_109fq	GTGATCG	1313444	896545	816218	731434
DNA704	96.3	SQ0683_CCHB8ANXX_s_1_116fq	TTCACGT	1199921	798962	723489	646744
DNA746	38.6	SQ0683_CCHB8ANXX_s_1_123fq	ATTGCTCG	1921012	1356074	1222606	1108972
DNA748	93	SQ0683_CCHB8ANXX_s_1_130fq	GAGACGTG	1430505	996658	907474	814927
DNA897	60.2	SQ0683_CCHB8ANXX_s_1_151fq	CCAACATGA	987898	698151	634443	566834
DNA932	123	SQ0683_CCHB8ANXX_s_1_143fq	GGAAGCTCA	1440138	1040662	955295	866174
DNA1010	68	SQ0683_CCHB8ANXX_s_1_152fq	TTGGACCAA	1229475	858447	786791	709630
DNA1044	82.3	SQ0683_CCHB8ANXX_s_1_105fq	AACTCAG	3321646	1024424	944442	850133
DNA1049	249.8	SQ0683_CCHB8ANXX_s_1_131fq	CCACGTAA	1341628	947324	866387	777739
DNA1094	51.7	SQ0683_CCHB8ANXX_s_1_145fq	GGTCTGCCA	313884	159995	137167	115497
DNA1118	89.1	SQ0683_CCHB8ANXX_s_1_112fq	CCGTCCA	1753377	1238169	1138059	1024958
DNA1170	82.8	SQ0683_CCHB8ANXX_s_1_119fq	TTCCATCG	937234	660733	607866	551946
DNA1215	67.8	SQ0683_CCHB8ANXX_s_1_133fq	ACACATGG	1316898	878341	793005	711235
DNA1251	49	SQ0683_CCHB8ANXX_s_1_126fq	GTAGGACG	990295	703553	647527	586783
DNA1252	45	SQ0683_CCHB8ANXX_s_1_140fq	CTTGATCCA	534831	357629	300060	271896
DNA1272	135.1	SQ0683_CCHB8ANXX_s_1_147fq	GAACCGTAA	617638	398978	339383	304823
DNA1306	422	SQ0683_CCHB8ANXX_s_1_46fq	TGCCGACA	2995595	2009379	1757385	1588113
DNA1312	381.6	SQ0683_CCHB8ANXX_s_1_58fq	TGTGTTCA	3730808	2455851	2107584	1898841
DNA1317	330.6	SQ0683_CCHB8ANXX_s_1_18fq	CACAGTA	3201398	2128663	1806105	1610326
DNA1319	531.3	SQ0683_CCHB8ANXX_s_1_72fq	AGGAACTCA	1760207	1192848	1046336	938538
DNA1325	150.4	SQ0683_CCHB8ANXX_s_1_98fq	TGTTGCA	1401945	970094	877321	793752
DNA1334	446.1	SQ0683_CCHB8ANXX_s_1_70fq	GAACCTCCA	1787971	1225085	1078313	972645
DNA1335	196.9	SQ0683_CCHB8ANXX_s_1_1fq	ACCATCG	2217194	1454303	1253896	1120667
DNA1360	509.4	SQ0683_CCHB8ANXX_s_1_97fq	CGTGGAA	919309	633821	569708	512982
DNA1361	428.1	SQ0683_CCHB8ANXX_s_1_82fq	AGAATGCAA	2570624	1728459	1503912	1350929
DNA1365	426.1	SQ0683_CCHB8ANXX_s_1_94fq	ACCATGGAA	1683863	1136784	1008887	896865
DNA1368	430.1	SQ0683_CCHB8ANXX_s_1_11fq	AAGACTA	3519588	2453150	2198148	1993410
DNA1370	503.1	SQ0683_CCHB8ANXX_s_1_104fq	TGAACAA	1813379	1224962	1089755	975663
DNA1376	28.8	SQ0683_CCHB8ANXX_s_1_106fq	CCAAGCT	1451766	962532	815481	723868
DNA1377	265.5	SQ0683_CCHB8ANXX_s_1_13fq	ATGTCCT	1707410	1164502	1028275	929604
DNA1388	429.3	SQ0683_CCHB8ANXX_s_1_33fq	GACATGT	5659969	3681156	3139289	2810736
DNA1407	289	SQ0683_CCHB8ANXX_s_1_21fq	AGAGACT	2847786	1876474	1598172	1431499
DNA1409	470	SQ0683_CCHB8ANXX_s_1_110fq	GTACGAG	1538003	988365	861847	773093
DNA1410	383.4	SQ0683_CCHB8ANXX_s_1_35fq	TTGTCGCA	4435935	2914840	2473996	2206582
DNA1417	424.6	SQ0683_CCHB8ANXX_s_1_47fq	CCTACAAG	6282633	4151120	3533549	3166138
DNA1421	521.6	SQ0683_CCHB8ANXX_s_1_111fq	AATAGCA	1019223	681734	611328	548912
DNA1425	353.2	SQ0683_CCHB8ANXX_s_1_26fq	CTACAGA	2430267	1663136	1462699	1312492
DNA1427	328.2	SQ0683_CCHB8ANXX_s_1_42fq	GGCTCACA	2490925	1621224	1383882	1235080
DNA1429	367.3	SQ0683_CCHB8ANXX_s_1_54fq	CCATCCGA	2718719	1789446	1559663	1405707
DNA1433	172.1	SQ0683_CCHB8ANXX_s_1_37fq	CTTCGCCA	1972391	1269912	1075628	957288
DNA1434	162.9	SQ0683_CCHB8ANXX_s_1_49fq	CCTCCAGA	1931540	1311905	1161819	1041836
DNA1438	434.8	SQ0683_CCHB8ANXX_s_1_59fq	TTGCCAGA	4832522	3199479	2794771	2504793
DNA1446	164	SQ0683_CCHB8ANXX_s_1_61fq	TTCAGCGG	2572578	1706922	1487740	1342005
DNA1454	245.5	SQ0683_CCHB8ANXX_s_1_73fq	CACCTTGCA	2609116	1727774	1481098	1318096
DNA1455	227.9	SQ0683_CCHB8ANXX_s_1_85fq	GAATAACCA	2286975	1524822	1329028	1195116
DNA1464	22.9	SQ0683_CCHB8ANXX_s_1_113fq	CTAGGTG	865998	604043	553288	501200
DNA1471	16.3	SQ0683_CCHB8ANXX_s_1_120fq	TTGTACCG	824250	578372	524966	474797
DNA1479	314.6	SQ0683_CCHB8ANXX_s_1_66fq	CCACAGTCA	2469449	1671756	1458276	1316110
DNA1483	339	SQ0683_CCHB8ANXX_s_1_78fq	AACTCTGCA	44160	29737	25939	23143
DNA1484	320.6	SQ0683_CCHB8ANXX_s_1_90fq	CCTCCGCAA	2400781	1631957	1423621	1286002
DNA1494	204.8	SQ0683_CCHB8ANXX_s_1_2fq	TTGGCTA	1508052	1044430	934597	845397
DNA1496	372.4	SQ0683_CCHB8ANXX_s_1_71fq	CTTCCGTCA	3736558	2561170	2249353	2012135
DNA1498	261.3	SQ0683_CCHB8ANXX_s_1_14fq	GGTGACG	2664440	1741388	1494664	1338956
DNA1510	337.4	SQ0683_CCHB8ANXX_s_1_117fq	AGTCGCG	1622456	1092824	957870	853932
DNA1511	249.6	SQ0683_CCHB8ANXX_s_1_150fq	TTGCGGCAA	1568030	1082419	962290	875973
DNA1512	282.9	SQ0683_CCHB8ANXX_s_1_7fq	ACCTGAA	2685506	1796826	1563732	1409451
DNA1517	399.9	SQ0683_CCHB8ANXX_s_1_83fq	TTGTCAGAA	4275312	2899397	2561374	2289679
DNA1520	171.6	SQ0683_CCHB8ANXX_s_1_38fq	GAGGCTCG	1878409	1251376	1097945	979778
DNA1524	392	SQ0683_CCHB8ANXX_s_1_95fq	TGGCCGCCA	3471570	2410818	2154312	1952692
DNA1525	154.7	SQ0683_CCHB8ANXX_s_1_134fq	TGGCAGCA	1394594	985808	896512	808525
DNA1528	258.6	SQ0683_CCHB8ANXX_s_1_50fq	TTCTGTAG	1638514	1115212	989251	887601
DNA1529	269.4	SQ0683_CCHB8ANXX_s_1_62fq	CTTGGATA	1795991	1235000	1093415	991633
DNA1530	212.7	SQ0683_CCHB8ANXX_s_1_74fq	GTGGCGCCA	2843143	1881915	1628755	1457389
DNA1538	214.5	SQ0683_CCHB8ANXX_s_1_86fq	TTGCTCTAA	2580700	1740906	1502627	1346344
DNA1539	230.3	SQ0683_CCHB8ANXX_s_1_3fq	CACCAGT	2626921	1796776	1589705	1446562
DNA1540	156.8	SQ0683_CCHB8ANXX_s_1_141fq	CGGCTGGCA	938823	719757	643930	575240
DNA1543	298.5	SQ0683_CCHB8ANXX_s_1_19fq	TAGACCG	3015764	2036170	1786266	1615421
DNA1554	299.7	SQ0683_CCHB8ANXX_s_1_27fq	CTTAACG	2071581	1403972	1222595	1102027
DNA1555	231.9	SQ0683_CCHB8ANXX_s_1_15fq	TTCTGAT	2247651	1454291	1248469	1123307
DNA1556	239.8	SQ0683_CCHB8ANXX_s_1_23fq	GGCCTAG	2544740	1700490	1479071	1333275
DNA1558	280.6	SQ0683_CCHB8ANXX_s_1_39fq	AGAACTCA	2003105	1363565	1205964	1087309
DNA1560	274.1	SQ0683_CCHB8ANXX_s_1_51fq	ATGGTCCG	2745488	1814772	1561880	1405882
DNA1561	304	SQ0683_CCHB8ANXX_s_1_43fq	AACGATCA	3224729	2098710	1781411	1582342
DNA1562	302.9	SQ0683_CCHB8ANXX_s_1_55fq	GGTGGCTA	1772971	1202464	1070064	957925
DNA1565	206.4	SQ0683_CCHB8ANXX_s_1_63fq	CCGACATA	2012549	1372611	1206123	1087971
DNA1574	338.2	SQ0683_CCHB8ANXX_s_1_67fq	TTCTTAGCA	1783872	1206564	1044723	935265
DNA1577	175.1	SQ0683_CCHB8ANXX_s_1_75fq	TGGAGACCA	2478987	1692766	1507898	1368245
DNA1578	435.4	SQ0683_CCHB8ANXX_s_1_12fq	AACGCGT	2780016	1814442	1587442	1431657
DNA1579	362.7	SQ0683_CCHB8ANXX_s_1_79fq	ATGAGCACA	3147745	2138457	1887611	1705292
DNA1582	188.6	SQ0683_CCHB8ANXX_s_1_87fq	CGTGGTGCA	1999426	1418132	1254835	1131157
DNA1583	283.5	SQ0683_CCHB8ANXX_s_1_91fq	TTGCCTGGA	2712649	1787759	1547080	1379592
DNA1600	279.4	SQ0683_CCHB8ANXX_s_1_8fq	CCACATG	1869246	1260100	1108992	996060
DNA1608	435.3	SQ0683_CCHB8ANXX_s_1_20fq	TTCATTG	1443005	998151	894718	814813
DNA1612	249.8	SQ0683_CCHB8ANXX_s_1_4fq	GAACCTA	1963783	1333869	1184305	1075965
DNA1620	196.8	SQ0683_CCHB8ANXX_s_1_16fq	AGGCTTG	2505561	1610687	1433322	1297580
DNA1625	290.4	SQ0683_CCHB8ANXX_s_1_30fq	CCGCAAT	2141447	1488111	1322691	1192267
DNA1636	309.1	SQ0683_CCHB8ANXX_s_1_28fq	TCAGTTG	3085248	2041801	1769243	1597215
DNA1643	433.6	SQ0683_CCHB8ANXX_s_1_36fq	ACCTAGCA	2829058	1830285	1563692	1402587
DNA1651	386.8	SQ0683_CCHB8ANXX_s_1_48fq	TTCGTCGA	2292057	1557252	1380299	1245054
DNA1652	329.5	SQ0683_CCHB8ANXX_s_1_44fq	AGCTCGCG	2689378	1809701	1588342	1431327
DNA1654	274.3	SQ0683_CCHB8ANXX_s_1_56fq	AGGTCGGA	2571525	1621134	1400827	1261835
DNA1658	329.8	SQ0683_CCHB8ANXX_s_1_68fq	GAAGATACA	1824453	1259392	1115941	1008440
DNA1659	386	SQ0683_CCHB8ANXX_s_1_60fq	CCTGTTAA	3082005	2092226	1833913	1662195
DNA1661	276.5	SQ0683_CCHB8ANXX_s_1_80fq	GAGTGCAGA	2060744	1385207	1223370	1111273
DNA1662	44.9	SQ0683_CCHB8ANXX_s_1_148fq	TGTGAGACA	1193537	848960	775499	700613
DNA1666	211.1	SQ0683_CCHB8ANXX_s_1_24fq	TCTGTCA	2674651	1770481	1560030	1396381
DNA1668	212.7	SQ0683_CCHB8ANXX_s_1_40fq	AAGAGTCG	1805657	1244212	1105654	1001988
DNA1669	317.7	SQ0683_CCHB8ANXX_s_1_92fq	TGTTGGCCA	2054496	1399986	1248546	1126300
DNA1671	190.1	SQ0683_CCHB8ANXX_s_1_52fq	GAACCTGA	2313278	1491823	1289132	1163615
DNA1682	289.8	SQ0683_CCHB8ANXX_s_1_64fq	GTGGAGCG	2494525	1686596	1488603	1352283
DNA1683	107.7	SQ0683_CCHB8ANXX_s_1_99fq	GTTGGCA	2739711	1846435	1627192	1477326
DNA1691	210.7	SQ0683_CCHB8ANXX_s_1_100fq	ACCAAGT	3166663	662921	602066	543229
DNA1694	196.9	SQ0683_CCHB8ANXX_s_1_76fq	GAACTAACA	2004487	1375731	1217288	1102138
DNA1697	151.5	SQ0683_CCHB8ANXX_s_1_107fq	CATGTTG	1636861	1130483	1017900	920641
DNA1699	326.2	SQ0683_CCHB8ANXX_s_1_31fq	GTCTGTA	2219721	1528030	1370902	1247897
DNA1702	317.9	SQ0683_CCHB8ANXX_s_1_29fq	GAGAATCA	2087792	1353279	1170425	1058572
DNA1703	368.8	SQ0683_CCHB8ANXX_s_1_45fq	GAATACCA	2324896	1594678	1411654	1279839
DNA1706	278.1	SQ0683_CCHB8ANXX_s_1_57fq	GCCAACTG	2652430	1795734	1585886	1440895
DNA1707	190.3	SQ0683_CCHB8ANXX_s_1_88fq	CCATCAGAA	55370	35747	31485	28320
DNA1709	125.6	SQ0683_CCHB8ANXX_s_1_114fq	TAGCATA	1474260	1022623	916250	826580
DNA1715	269.3	SQ0683_CCHB8ANXX_s_1_5fq	CGGTGAT	2385450	1707930	1483186	1335236
DNA1716	72.9	SQ0683_CCHB8ANXX_s_1_121fq	AGTCGGCA	1060240	730994	648834	582483
DNA1717	319.9	SQ0683_CCHB8ANXX_s_1_69fq	ACCACGTCA	26725	17894	15597	14014
DNA1719	152.2	SQ0683_CCHB8ANXX_s_1_128fq	ACCTCAGA	1336059	904307	803765	717425
DNA1722	330.7	SQ0683_CCHB8ANXX_s_1_81fq	CCTTGCTCA	2865755	1952695	1707033	1538677
DNA1724	168.4	SQ0683_CCHB8ANXX_s_1_135fq	AACGCCTA	1127464	792320	708274	635648
DNA1914	13.6	SQ0683_CCHB8ANXX_s_1_103fq	GCCACTA	1704983	1236547	1153359	1051180
DNA1929	44.4	SQ0683_CCHB8ANXX_s_1_142fq	AACCAGTCA	1000183	706674	626657	569866
DNA268	46.6	SQ0683_CCHB8ANXX_s_1_115fq	ACGTTAT	1166776	811957	727756	664788
B40279	30.3	SQ0683_CCHB8ANXX_s_1_125fq	CCTAAGTG	3190810	691410	638877	580745
B50004	23.6	SQ0683_CCHB8ANXX_s_1_132fq	GGAACTAG	1218786	886704	810072	740141
B60406	25.1	SQ0683_CCHB8ANXX_s_1_139fq	GAAGCATCA	977798	718261	656974	596531
B60480	36.2	SQ0683_CCHB8ANXX_s_1_146fq	ACCACTAGA	836492	609816	559569	513678
Poaka1	254.3	SQ0683_CCHB8ANXX_s_1_6fq	TGTGCGA	2944160	2081970	1881671	1703387
GBSNEG1 (-ve)		SQ0683_CCHB8ANXX_s_1_89fq	GGTGTCAGA	2143	938	809	736
GBSNEG2 (-ve)		SQ0683_CCHB8ANXX_s_1_84fq	GGCGGTACA	1309	814	701	632
GBSNEG3 (-ve)		SQ0683_CCHB8ANXX_s_1_97fq	ACTTGGT	4850	442	389	357
GBSNEG4 (-ve)		SQ0683_CCHB8ANXX_s_1_138fq	AGAACATCA	2039	856	751	670
DNA1409 (+ve)	470	SQ0683_CCHB8ANXX_s_1_96fq	GCTGGTGAA	1756391	1112020	949178	853387
DNA1510 (+ve)	337.4	SQ0683_CCHB8ANXX_s_1_77fq	TATGGTCCA	1967712	1332567	1159941	1034779
DNA1511 (+ve)	249.6	SQ0683_CCHB8ANXX_s_1_22fq	CATTCGA	2695822	1831523	1610908	1469042
