## Supplemental Table 3 for "Genomic sequencing confirms absence of introgression despite past hybridisation between a common and a critically endangered bird and its common congener"

K CV
1	0.24047
1	0.24053
1	0.24059
1	0.24061
1	0.24078
1	0.24081
1	0.24084
1	0.24086
1	0.2409
1	0.24095
1	0.24097
1	0.24097
1	0.24099
1	0.24104
1	0.24109
1	0.2411
1	0.24112
1	0.24115
1	0.24116
1	0.24124
1	0.24124
1	0.24124
1	0.24124
1	0.24124
1	0.24124
1	0.24124
1	0.24125
1	0.24125
1	0.24126
1	0.24126
1	0.2413
1	0.24131
1	0.24133
1	0.24134
1	0.24134
1	0.24134
1	0.24136
1	0.24137
1	0.24137
1	0.24138
1	0.24139
1	0.2414
1	0.24141
1	0.24142
1	0.24143
1	0.24144
1	0.24144
1	0.24145
1	0.24146
1	0.24149
1	0.2415
1	0.24151
1	0.24152
1	0.24153
1	0.24156
1	0.24156
1	0.24158
1	0.24162
1	0.24163
1	0.24163
1	0.24163
1	0.24165
1	0.24168
1	0.24169
1	0.24173
1	0.24173
1	0.24176
1	0.24176
1	0.24176
1	0.24176
1	0.24178
1	0.24178
1	0.24181
1	0.24183
1	0.24186
1	0.24187
1	0.24187
1	0.24188
1	0.24188
1	0.24188
1	0.24188
1	0.24188
1	0.24188
1	0.24188
1	0.24188
1	0.24188
1	0.24189
1	0.24189
1	0.2419
1	0.24191
1	0.24192
1	0.24193
1	0.24205
1	0.24226
1	0.24226
1	0.24227
1	0.2423
1	0.24241
1	0.24263
1	0.24265
2	0.15741
2	0.15741
2	0.15756
2	0.15756
2	0.15761
2	0.15762
2	0.15762
2	0.15767
2	0.15768
2	0.15769
2	0.15775
2	0.15775
2	0.15776
2	0.15777
2	0.15778
2	0.15782
2	0.15782
2	0.15782
2	0.15782
2	0.15783
2	0.15783
2	0.15783
2	0.15783
2	0.15785
2	0.15787
2	0.15788
2	0.15789
2	0.1579
2	0.1579
2	0.1579
2	0.1579
2	0.1579
2	0.15791
2	0.15791
2	0.15792
2	0.15793
2	0.15794
2	0.15794
2	0.15794
2	0.15794
2	0.15794
2	0.15794
2	0.15795
2	0.15796
2	0.15796
2	0.15796
2	0.15797
2	0.15797
2	0.15797
2	0.15798
2	0.15798
2	0.15798
2	0.15799
2	0.158
2	0.158
2	0.158
2	0.158
2	0.158
2	0.158
2	0.15801
2	0.15801
2	0.15802
2	0.15803
2	0.15803
2	0.15804
2	0.15804
2	0.15804
2	0.15804
2	0.15805
2	0.15805
2	0.15808
2	0.15808
2	0.15808
2	0.1581
2	0.1581
2	0.15812
2	0.15814
2	0.15815
2	0.15816
2	0.15817
2	0.15817
2	0.15818
2	0.1582
2	0.15821
2	0.15821
2	0.15823
2	0.15824
2	0.15825
2	0.15825
2	0.15827
2	0.15827
2	0.15828
2	0.15833
2	0.15835
2	0.15836
2	0.1584
2	0.15842
2	0.15855
2	0.15866
2	0.15871
3	0.14995
3	0.15005
3	0.15017
3	0.15022
3	0.15022
3	0.15026
3	0.15027
3	0.15029
3	0.15029
3	0.15031
3	0.15031
3	0.15034
3	0.15037
3	0.15038
3	0.15038
3	0.1504
3	0.15042
3	0.15043
3	0.15043
3	0.15044
3	0.15044
3	0.15046
3	0.15048
3	0.15049
3	0.15049
3	0.1505
3	0.1505
3	0.15051
3	0.15052
3	0.15053
3	0.15054
3	0.15054
3	0.15055
3	0.15057
3	0.1506
3	0.1506
3	0.15061
3	0.15062
3	0.1507
3	0.15071
3	0.15072
3	0.15073
3	0.15073
3	0.15073
3	0.15075
3	0.1508
3	0.1508
3	0.1508
3	0.15081
3	0.15083
3	0.15083
3	0.15083
3	0.15087
3	0.15087
3	0.15088
3	0.15089
3	0.15089
3	0.15089
3	0.15089
3	0.15089
3	0.15092
3	0.15093
3	0.15094
3	0.15094
3	0.15096
3	0.15098
3	0.15101
3	0.15101
3	0.15108
3	0.15109
3	0.15111
3	0.15111
3	0.15116
3	0.15116
3	0.15118
3	0.15121
3	0.15121
3	0.15121
3	0.15122
3	0.1513
3	0.15133
3	0.15134
3	0.15136
3	0.15137
3	0.15138
3	0.15138
3	0.15138
3	0.15138
3	0.1514
3	0.15142
3	0.1517
3	0.1521
3	0.15227
3	0.15227
3	0.15235
3	0.15268
3	0.15303
3	0.15309
3	0.15321
3	0.17891
4	0.14494
4	0.14507
4	0.1451
4	0.14521
4	0.14523
4	0.14531
4	0.14536
4	0.14536
4	0.14545
4	0.14548
4	0.14553
4	0.14556
4	0.14557
4	0.14558
4	0.14558
4	0.1456
4	0.1456
4	0.14561
4	0.14565
4	0.14569
4	0.14571
4	0.14576
4	0.14578
4	0.14578
4	0.14581
4	0.14582
4	0.14583
4	0.14585
4	0.14586
4	0.14586
4	0.14588
4	0.14588
4	0.14588
4	0.14588
4	0.14592
4	0.14593
4	0.14593
4	0.14594
4	0.14598
4	0.14599
4	0.14599
4	0.14602
4	0.14603
4	0.14603
4	0.14606
4	0.14613
4	0.14613
4	0.14615
4	0.14615
4	0.14615
4	0.14616
4	0.14616
4	0.14616
4	0.14617
4	0.14618
4	0.14618
4	0.1462
4	0.1462
4	0.14621
4	0.14623
4	0.14623
4	0.14624
4	0.14625
4	0.14628
4	0.1463
4	0.14633
4	0.14633
4	0.14635
4	0.14635
4	0.14637
4	0.14652
4	0.14656
4	0.14664
4	0.1467
4	0.14675
4	0.14677
4	0.14681
4	0.14693
4	0.14694
4	0.14776
4	0.14776
4	0.14776
4	0.14776
4	0.16837
4	0.16837
4	0.16868
4	0.16898
4	0.17004
4	0.17031
4	0.17072
4	0.17114
4	0.1713
4	0.17153
4	0.17212
4	0.17227
4	0.1773
4	0.17934
4	0.18343
4	0.18517
4	0.19151
5	0.14033
5	0.14051
5	0.14055
5	0.14066
5	0.14072
5	0.14078
5	0.1408
5	0.14082
5	0.14082
5	0.14083
5	0.14086
5	0.14086
5	0.1409
5	0.14091
5	0.14094
5	0.14098
5	0.14098
5	0.141
5	0.14101
5	0.14102
5	0.14105
5	0.14108
5	0.14109
5	0.14118
5	0.1412
5	0.1412
5	0.1412
5	0.14122
5	0.14122
5	0.14129
5	0.14131
5	0.14131
5	0.14131
5	0.14134
5	0.14135
5	0.14146
5	0.14146
5	0.14147
5	0.14154
5	0.14179
5	0.14189
5	0.14192
5	0.14194
5	0.14195
5	0.14199
5	0.14205
5	0.14212
5	0.1422
5	0.14225
5	0.14227
5	0.14232
5	0.14244
5	0.14244
5	0.14263
5	0.14264
5	0.14276
5	0.14284
5	0.14291
5	0.14301
5	0.14301
5	0.14301
5	0.14312
5	0.14316
5	0.14316
5	0.14316
5	0.14383
5	0.14398
5	0.15289
5	0.15309
5	0.16453
5	0.16484
5	0.16547
5	0.16572
5	0.16574
5	0.16606
5	0.16626
5	0.16636
5	0.16657
5	0.16673
5	0.16681
5	0.16685
5	0.16691
5	0.16693
5	0.16725
5	0.16739
5	0.16739
5	0.16742
5	0.16742
5	0.1676
5	0.16781
5	0.16781
5	0.16801
5	0.16805
5	0.16813
5	0.16883
5	0.17259
5	0.17596
5	0.17626
5	0.17844
5	0.18412
6	0.13726
6	0.13746
6	0.13756
6	0.13763
6	0.13764
6	0.13768
6	0.13768
6	0.13774
6	0.13774
6	0.13774
6	0.13776
6	0.13783
6	0.13783
6	0.13787
6	0.1379
6	0.1379
6	0.13793
6	0.13795
6	0.13795
6	0.13796
6	0.138
6	0.13805
6	0.13811
6	0.13812
6	0.13815
6	0.13816
6	0.13817
6	0.1382
6	0.13825
6	0.13826
6	0.13828
6	0.1383
6	0.13832
6	0.1384
6	0.1384
6	0.13845
6	0.13848
6	0.13856
6	0.13858
6	0.13859
6	0.13871
6	0.13876
6	0.13887
6	0.13967
6	0.13967
6	0.13996
6	0.14016
6	0.14059
6	0.14066
6	0.16084
6	0.16085
6	0.16121
6	0.16128
6	0.16128
6	0.16144
6	0.16151
6	0.16167
6	0.16182
6	0.16232
6	0.16233
6	0.16247
6	0.16264
6	0.16276
6	0.16282
6	0.16283
6	0.16284
6	0.16289
6	0.16296
6	0.16296
6	0.16296
6	0.16296
6	0.163
6	0.16324
6	0.16326
6	0.16326
6	0.16329
6	0.16334
6	0.16335
6	0.16347
6	0.1635
6	0.16355
6	0.16368
6	0.1639
6	0.16411
6	0.16417
6	0.16418
6	0.16469
6	0.1647
6	0.16484
6	0.16491
6	0.16535
6	0.16673
6	0.1682
6	0.16904
6	0.1707
6	0.17338
6	0.17504
6	0.17601
6	0.18163
6	0.2078
