## Supplemental Table 4 for "Genomic sequencing confirms absence of introgression despite past hybridisation between a common and a critically endangered bird and its common congener"

### Sheet: Supplementary Table 3
Supplementary Table 4: Comparison of mean individual assignment probabilities (Q) to the kakī cluster derived from CLUMPP-permuted ADMIXTURE results for K = 2 over 100 iterations produced from genotyping-by-sequencing data for kakī, Australian pied stilts, and interspecific hybrids. Mean standard error (SE) was calculated over 500 bootstraps per ADMIXTURE iteration. This is an indication of the c…
DNA ID	Species	Mean assignment probability, Q	Standard error
DNA196	Hybrid	0.8907	0.0185499
DNA2094	Hybrid	0.3538	0.0253261
DNA2097	Hybrid	0.4613	0.0214369
DNA2113	Hybrid	0.2301	0.0226161
DNA354	Hybrid	0.6093	0.0236765
DNA537	Hybrid	0.7604	0.0141699
DNA777	Hybrid	1	0.00467389
DNA779	Hybrid	1	0.00365626
DNA979	Hybrid	0.4537	0.0236465
DNA1010	Kakī	1	9.269e-05
DNA1044	Kakī	1	0
DNA1049	Kakī	1	0
DNA1094	Kakī
DNA1118	Kakī	1	0
DNA1170	Kakī	1	0.00040745
DNA1215	Kakī	1	0.00100056
DNA1251	Kakī	1	0.00018272
DNA1252	Kakī	0.9514	0.00349262
DNA1272	Kakī	1	1.261e-05
DNA1306	Kakī	1	0.00069334
DNA1312	Kakī	1	0.0105437
DNA1317	Kakī	1	0
DNA1319	Kakī	1	0
DNA1325	Kakī	1	0.00025994
DNA1334	Kakī	1	0
DNA1335	Kakī	1	0
DNA1360	Kakī	1	4.303e-05
DNA1361	Kakī	1	2.4e-07
DNA1365	Kakī	1	0
DNA1368	Kakī	1	0.00093365
DNA1370	Kakī	1	0
DNA1376	Kakī	1	0
DNA1377	Kakī	1	0
DNA1388	Kakī	1	0
DNA1407	Kakī	1	0
DNA1409	Kakī	1	0
DNA1410	Kakī	1	0
DNA1417	Kakī	1	0.00058211
DNA1421	Kakī	1	0.0111406
DNA1425	Kakī	1	0
DNA1427	Kakī	1	0.00057733
DNA1429	Kakī	0.9838	0.0155284
DNA1433	Kakī	1	0
DNA1434	Kakī	1	0
DNA1438	Kakī	1	0
DNA1446	Kakī	1	0
DNA1454	Kakī	1	0
DNA1455	Kakī	1	0
DNA1464	Kakī	1	0
DNA1471	Kakī	1	0
DNA1479	Kakī	1	0
DNA1483	Kakī
DNA1484	Kakī	1	0
DNA1494	Kakī	1	0.00010456
DNA1496	Kakī	1	0
DNA1498	Kakī	1	0
DNA1510	Kakī	1	0
DNA1511	Kakī	1	0
DNA1512	Kakī	1	0
DNA1517	Kakī	1	0
DNA152	Kakī	1	0
DNA1520	Kakī	1	0
DNA1524	Kakī	1	7.08e-06
DNA1525	Kakī	1	0
DNA1528	Kakī	1	0
DNA1529	Kakī	1	0
DNA1530	Kakī	1	0
DNA1538	Kakī	1	0.00328984
DNA1539	Kakī	1	0
DNA1540	Kakī	1	0
DNA1543	Kakī	1	0
DNA1554	Kakī	1	0
DNA1555	Kakī	1	0
DNA1556	Kakī	1	0
DNA1558	Kakī	1	0
DNA1560	Kakī	1	0
DNA1561	Kakī	1	0
DNA1562	Kakī	1	0
DNA1565	Kakī	1	0
DNA1574	Kakī	1	0.00012167
DNA1577	Kakī	1	0
DNA1578	Kakī	1	0.0032085
DNA1579	Kakī	1	0
DNA1582	Kakī	1	0
DNA1583	Kakī	1	0
DNA1600	Kakī	1	0
DNA1608	Kakī	1	0
DNA1612	Kakī	1	0
DNA1620	Kakī	0.9882	0.0143786
DNA1625	Kakī	1	0.00128553
DNA1636	Kakī	1	0
DNA1643	Kakī	1	0.00300191
DNA1651	Kakī	1	0
DNA1652	Kakī	1	0
DNA1654	Kakī	1	7.802e-05
DNA1658	Kakī	1	0
DNA1659	Kakī	1	0
DNA1661	Kakī	1	0
DNA1662	Kakī	1	0
DNA1666	Kakī	1	0.00857317
DNA1668	Kakī	1	0
DNA1669	Kakī	1	0
DNA1671	Kakī	1	0
DNA1682	Kakī	1	0
DNA1683	Kakī	1	0
DNA1691	Kakī	1	0
DNA1694	Kakī	0.9945	0.0102922
DNA1697	Kakī	1	0
DNA1699	Kakī	1	0
DNA1702	Kakī	1	0
DNA1703	Kakī	1	5.426e-05
DNA1706	Kakī	1	0
DNA1707	Kakī
DNA1709	Kakī	1	0
DNA1715	Kakī	1	0
DNA1716	Kakī	1	0
DNA1717	Kakī
DNA1719	Kakī	1	0.0002121
DNA1722	Kakī	1	0
DNA1724	Kakī	1	6.709e-05
DNA1914	Kakī	1	0
DNA1929	Kakī	1	0
DNA240	Kakī
DNA252	Kakī	1	0.00347209
DNA381	Kakī	1	0.00021365
DNA397	Kakī	1	0
DNA446	Kakī	1	0
DNA451	Kakī	1	0
DNA452	Kakī	1	0
DNA453	Kakī	1	0
DNA496	Kakī	1	0
DNA502	Kakī	1	0.00334822
DNA623	Kakī	1	0
DNA639	Kakī	1	0
DNA704	Kakī	1	0
DNA746	Kakī	1	0
DNA748	Kakī	1	0
DNA897	Kakī	0.9882	0.0117471
DNA932	Kakī	0.991	0.00872101
B40279	Pied	0.2082	0.0169919
B50004	Pied	0.0975	0.0180649
B60406	Pied	0	0
B60480	Pied	0	0.00364967
DNA268	Pied	0.1275	0.0192217
Poaka1	Pied	0.001	0.0170712
